# Comparing *in vitro* cytotoxic drug sensitivity in colon and pancreatic cancer using 2D and 3D cell models: contrasting viability and growth inhibition in clinically relevant dose and repeated drug cycles

**DOI:** 10.1101/2023.11.22.568335

**Authors:** Tia R. Tidwell, Gro Røsland, Karl Johan Tronstad, Kjetil Søreide, Hanne R. Hagland

## Abstract

*In vitro* drug screening that is more translatable to the *in vivo* tumor environment can reduce both time and cost of cancer drug development. Here we address some of the shortcomings in screening and show how treatment with 5-fluorouracil (5-FU) in 2D and 3D culture models of colorectal cancer (CRC) and pancreatic ductal adenocarcinomas (PDAC) give different responses regarding growth inhibition.

The sensitivity of the cell lines at clinically relevant 5-FU concentrations was monitored over 4 days of treatment in both 2D and 3D cultures for CRC (SW948 and HCT116) and PDAC (Panc-1 and MIA-Pa-Ca-2) cell lines. The 3D cultures were maintained beyond this point to enable a second treatment cycle at day 14, following the timeline of a standard clinical 5-FU regimen. Evaluation after one cycle did not reveal significant growth inhibition in any of the CRC or PDAC 2D models. By the end of the second cycle of treatment the CRC spheroids reached 50% inhibition at clinically achievable concentrations in the 3D model, but not in the 2D model. The PDAC models were not sensitive to clinical doses even after two cycles. High content viability metrics point to even lower response in the resistant PDAC models.

This study reveals the limitations of testing drugs in 2D cancer models and short exposure in 3D models, and the importance of using appropriate growth inhibition analysis. We found that screening with longer exposure and several cycles of treatment in 3D models suggests a more reliable way to assess drug sensitivity.
