## Supplementary material for "Comparing *in vitro* cytotoxic drug sensitivity in colon and pancreatic cancer using 2D and 3D cell models: contrasting viability and growth inhibition in clinically relevant dose and repeated drug cycles": Viability metrics

CAM-base	TL-base	CAM peak	PI peak	TL baseline	TL core	PI core	CAM core	TL size	AUC/um CAM	AUC/um PI	AUC/um TL	CAM baseline	PI baseline	5FU	Day	Cell line
36.42857143	39.53968254	50	238.3	30.889	26.63492063	59.20634921	69.11111111	630	14.03650794	67.74444444	56.9952381	18	16.149	0	4	1
41.75824176	49.72893773	59.46	179.8	30.3995	26.10989011	61.14285714	62.34432234	682.5	14.43516484	60.86007326	71.92967033	21.601	18.714	0	4	1
38.30455259	40.54945055	67.06	128.9	33.327	26.35792779	70.37833595	67.73940345	637	15.6844584	44.19466248	77.13029827	18.06675	18.878	0	4	1
41.14583333	37.5297619	46.06	159.2	34.74	27.57440476	47.06845238	59.89583333	672	15.66666667	45.55952381	68.46875	18.704	16.445	0	4	1
43.36734694	49.96598639	41.26	166.8	34.74	26.2244898	75.13605442	62.58503401	588	13.1547619	53.1037415	64.98469388	17.982	16.87	0	4	1
39.84784446	42.75570583	58	250.7	29.3135	25.74809806	79.39306847	62.51901944	591.5	16.09974641	59.59594252	63.9898563	21.268	28.2675	0.25	4	1
39.49477352	39.61672474	61.03	140.4	31.7265	27.05574913	62.56097561	65.10452962	574	16.81358885	28.79790941	71.58013937	21.369	20.3685	0.25	4	1
38.72477805	32.86521388	57.81	220.2	33.589	36.04519774	45.03631961	61.27522195	619.5	14.7409201	48.59402744	56.35189669	17.83	20.7635	0.25	4	1
37.37954353	41.0989011	79.23	187.7	34.615	26.3567202	64.61876585	65.57903635	591.5	20.31445478	43.90870668	69.98816568	20.884	23.384	0.25	4	1
40.38461538	41.66666667	60.35	113.8	33.115	26.41025641	88.73626374	66.02564103	546	19.08424908	30.51098901	72.66849817	21.326	19.768	0.25	4	1
43.87031408	42.18844985	54.66	80.48	35.59275	26.66666667	85.69402229	26.99088146	493.5	18.10739615	25.12259372	85.32117528	26.18475	40.804	0.5	4	1
36.89357622	39.25215724	59.92	76.88	37.471	27.91946309	78.1514861	62.76126558	521.5	17.69894535	19.24065197	84.60019175	24.569	45.353	0.5	4	1
40.37181996	42.40704501	59.75	86.41	38.37475	27.27984344	87.09980431	68.53228963	511	15.90410959	22.82191781	89.1702544	29.72025	27.088	0.5	4	1
39.72027972	38.44155844	75.65	73.24	37.30275	25.13486513	88.25574426	60.27972028	500.5	17.83816184	16.6953047	76.57742258	19.63825	19.65175	0.5	4	1
41.85814186	40.03996004	48.31	47.66	35.8675	25.95404595	89.4005994	61.63836164	500.5	13.3046953	11.99000999	66.67132867	18.223	17.322	0.5	4	1
42.68783069	39.25925926	58.87	137.1	35.948	30.24338624	87.71640212	35.04126984	472.5	16.15661376	43.58095238	76.14814815	29.82	49.82	1	4	1
36.29279811	39.57497048	98.72	134.4	43.6215	25.95041322	88.09917355	57.9322314	423.5	22.21723731	38.84533648	56.41322314	31.527	67.46	1	4	1
37.51152074	46.98156682	67.07	93.62	43.83225	25.73732719	79.01152074	47.14285714	434	16.79723502	35.37557604	63.52764977	30.1215	58.7305	1	4	1
39.88662132	34.6031746	88.26	110.6	46.1085	31.76870748	88.97278912	27.77777778	441	14.56235828	25.68253968	54.83446712	28.02525	38.372	1	4	1
38.12571429	38.49142857	64.32	78.16	41.36125	26.19428571	88.45485714	65.6	437.5	16.12114286	19.15428571	54.85485714	20.9665	33.4935	1	4	1
38.85245902	39.43793911	80.42	133	48.82575	28.735363	74.16861827	42.15456674	427	22.05854801	57.73770492	64.48946136	29.212	122.356	4	4	1
36.92283272	38.97435897	119.2	230.2	51.69525	29.47496947	87.47496947	61.83125763	409.5	27.07936508	72.94749695	70.52991453	32.5905	115.042	4	4	1
33.43956044	37.73626374	58.24	128.5	44.972	29.91208791	80.18681319	39.02197802	455	12.49010989	54.53626374	72.96043956	44.735	88.912	4	4	1
41.03666245	42.27560051	42.19	150.1	52.2825	29.96207332	89.15549937	25.05689001	395.5	12.75094817	40.55372946	75.93173198	27.904	75.29825	4	4	1
34.76923077	39.75824176	115	169.6	45.65475	27.20879121	93.07692308	61.95604396	455	18.13626374	39.78241758	72.46593407	24.38	61.5435	4	4	1
39.27971188	35.55822329	79.34	214.1	40.542	34.30972389	79.48619448	33.84153661	416.5	21.92557023	84.68907563	83.66386555	32.8	157.943	16	4	1
38.5952381	32.23809524	85.77	201.2	41.226	40.4047619	86.43095238	50.16833333	420	24.0452381	68.32857143	69.72857143	34.484	173	16	4	1
45.58441558	35.68831169	120.1	191.4	45.268	31.66233766	87.33506494	51.64415584	385	29.88571429	60.44415584	66.17922078	31.741	175.31525	16	4	1
35.63492063	39.20634921	115.3	244	47.91875	32.85714286	84.21693122	65.02116402	378	29.29100529	101.3571429	82.47354497	49.01575	182.774	16	4	1
41.272509	35.030012	127.6	222	42.2345	34.3817527	90.58583433	54.18247299	416.5	32.30972389	77.15966387	72.77070828	36.7195	163.328	16	4	1
54.47306792	25.38641686	112.7	481.2	46.326	59.71896956	91.41967213	26.2763466	2135	15.2557377	155.3985948	107.2576112	39.307	148.424	0	18	1
43.39730804	41.97599883	106.9	300.1	51.364	25.92468009	80.53611784	26.77746562	2110.73	23.43028241	123.3795891	230.8869443	41.527	186.782	0	18	1
45.46370968	16.83971774	112.9	487.9	51.17975	68.24092742	93.35181452	26.22479839	1984	16.25050403	117.421371	142.2762097	33.0435	109.90125	0	18	1
42.18040234	41.72615185	91.92	414.1	100.966	30.59701493	98.59020117	27.93640493	3082	14.36080467	111.3530175	90.19597664	38.499	176.553	0	18	1
49.11807536	47.71336396	107.1	323.3	58.2695	25.57511226	91.58250104	26.42262147	2135.67	23.00589511	114.9470658	268.9071814	40.4045	135.792	0	18	1
47.68149883	50.30444965	110.7	401.9	55.385	25.15690867	83.48009368	24.24355972	2135	22.72084309	134.252459	316.7550351	47.124	268.678	0.25	18	1
49.78528319	28.00603528	102.2	434	67.451	51.26508821	89.3454039	28.57474466	1723.2	18.96645775	144.7197075	256.2436165	44.557	121.737	0.25	18	1
44.47080292	56.80656934	124.2	398.9	49.3185	25.33454988	92.60948905	29.38564477	1644	20.42274939	142.3844282	209.553528	38.72125	137.87475	0.25	18	1
50.44938394	59.61242445	108.7	563.3	46.631	26.01460926	95.48204176	26.85718769	1898.933	27.19790535	178.7324777	278.2467839	38.259	101.519	0.25	18	1
43.23022584	45.8953227	126.6	477.1	40.77	27.47511506	88.51546612	28.85582789	934.3	22.10531949	176.384459	221.1313283	39.405	233.613	0.25	18	1
34.45279474	43.54156881	119.9	566.1	113.69525	21.84124002	79.05119775	10.28651949	2129	18.59558478	209.376233	286.1296383	67.674	329.526	0.5	18	1
39.69375736	56.52868921	178.9	357.8	43.817	26.11475686	79.77452465	30.06057547	1188.6	30.67642605	146.7684671	174.4060239	42.406	214.755	0.5	18	1
34.06833315	44.37288506	107.4	298.6	50.405	28.30477022	79.95633664	9.147472983	916.1	12.11439799	102.4669796	209.0273988	55.459	114.946	0.5	18	1
41.61818574	32.68692092	147.8	242.9	47.9645	47.56517992	77.33247145	28.70071105	928.2	25.90174531	104.6606335	167.1439345	44.871	81.0495	0.5	18	1
42.63876831	30.22077651	196.8	153.5	48.08425	45.97953779	91.44587184	34.36377023	909.97	23.03592426	44.56630438	189.321626	53.74925	80.95875	0.5	18	1
39.40695603	44.30348134	218.4	297.3	70.035	26.17251886	85.18056041	19.16321196	600.63	35.09148727	84.38306445	248.4541232	68.345	125.398	1	18	1
37.73910963	43.54819413	172.1	467.9	52.171	26.6127853	71.45439802	25.54933734	752.27	24.29048081	148.0027118	193.0929055	49.1045	101.00025	1	18	1
43.81711396	45.6254901	230.1	203.8	64.48	27.66975531	87.90628451	21.74852369	624.87	41.00692944	81.77540929	242.408821	45.89	83.888	1	18	1
38.08297882	49.98194748	200.4	252.9	56.032	27.15727674	93.27975135	32.87129335	637.03	43.80955371	97.17438739	244.0764171	54.158	123.876	1	18	1
33.67528664	42.93304682	208	193.9	59.038	26.18371282	92.30384293	18.97178517	679.43	40.93136894	57.20383262	213.665867	51.7575	109.8235	1	18	1
47.47453875	39.87699877	354.6	276.5	125.471	26.34686347	95.0504305	22.85362854	406.5	58.84870849	93.50799508	225.4464945	70.001	188.647	4	18	1
42.44038858	43.18516338	207.5	287.1	115.38275	28.40741831	96.37327053	21.51898734	339.7	42.85840447	96.6705917	246.8913747	58.29525	188.073	4	18	1
35.29550271	42.52413468	345.8	225.1	103.06725	25.61808335	89.91994349	34.02401695	424.7	77.22156817	68.59430186	208.3894514	65.5165	111.299	4	18	1
36.45307099	46.82265355	257.1	206.4	102.1795	27.12044669	94.79393778	32.49135868	376.1	54.9960117	66.69236905	222.7093858	66.7135	123.01825	4	18	1
38.55019368	44.13332518	177.6	218.9	106.51425	26.42682243	93.77534011	34.69517431	376.133	42.60992787	69.25475829	240.3990078	61.797	145.5305	4	18	1
41.99683043	40.88748019	219.2	488.5	160.61625	25.67353407	83.97464342	11.50554675	315.5	44.18700475	162.7860539	312.8050713	83.58275	222.501	16	18	1
45.08245727	45.79343509	367.3	349.7	119.334	26.7586198	83.42032039	4.815258877	309.433	67.64953964	164.1486202	334.2791493	93.334	247.084	16	18	1
		276.3	216.1	841.05				127.433				77.667	61.8665	16	18	1
43.65232827	42.06422164	595.2	334.7	145.962	33.34706945	101.2933084	22.88648683	315.47	122.8959964	99.23289061	254.486956	106.615	214.769	16	18	1
31.4509592	45.39313699	297.7	421.6	159.1995	23.50716023	79.03809781	7.8627398	370.1	43.16941367	146.5874088	231.1456363	119.1345	236.44975	16	18	1
30.93404372	41.98910598	90.78	204.4	32.192	26.08592082	78.00277467	16.69163422	596.107	18.38931601	67.2983206	85.2380529	32.714	83.655	0	4	2
33.58755339	41.50396583	107.1	248	29.3615	25.4881025	73.83007932	38.54484442	655.6	20.19219036	75.02135448	89.13819402	29.1595	59.405	0	4	2
37.47934986	38.50720167	67.82	168.3	26.3355	25.65160591	72.10305927	30.58231529	671.303	11.68473849	62.97007462	77.48066074	23.671	35.2835	0	4	2
42.41577095	39.71658553	72.86	159.2	30.25325	26.17245867	92.04382963	26.44559053	622.41	15.38375026	49.87066403	81.15390177	24.2225	30.77725	0	4	2
41.10966423	41.04373053	68.61	155	28.617	26.68666656	80.27428421	27.57677156	606.67	15.47299191	55.10574118	90.8896105	22.3205	35.6235	0	4	2
37.56565286	46.4557632	123.9	328.7	56.098	34.28199178	78.1625341	30.73979073	491.22	27.20166117	75.76442327	75.0234111	30.465	86.464	0.25	4	2
36.62384723	32.22654262	109.6	310.4	57.8985	56.98173897	88.96398689	30.3129008	491.21	23.98770383	79.08226624	49.9623379	29.216	74.53375	0.25	4	2
33.58416293	38.97798304	225.7	235.7	59.985	36.84080903	93.54308848	39.73108245	491.303	37.71399727	61.4773368	65.86973823	30.7055	69.3455	0.25	4	2
40.44058205	34.31689572	80.73	148.3	54.731	38.41956346	87.90824576	26.63702506	494.8	17.26960388	30.8589329	68.29426031	21.22825	26.7285	0.25	4	2
41.34896167	19.90320487	112.6	79.96	58.504	67.14385797	90.89273051	27.57311589	466.759	20.56735917	22.10776868	64.47652857	25.67025	30.0215	0.25	4	2
38.68927737	22.09377266	109.5	92.77	52.724	63.66309514	90.76774349	27.85386289	496.52	18.08184967	31.04608072	70.86320793	27	29.319	0.5	4	2
39.35357493	31.45935357	37.12	131.6	55.00875	50.71498531	79.2575906	28.99118511	510.5	9.147894221	26.29382958	71.68658178	20.763	26.63575	0.5	4	2
36.32511556	46.03235747	34.89	195.3	50.531	34.09090909	53.85015408	30.10400616	519.2	7.265023112	29.67449923	59.67449923	18.0675	16.18725	0.5	4	2
34.71059163	46.22855318	17.62	107.2	59.529	32.75175463	87.50712527	34.39717771	510.507	5.651244743	14.15259732	71.30558445	17.691	11.469	0.5	4	2
39.1892201	29.85518519	18.45	49.61	53.7345	46.48715426	91.45981561	28.50541054	437.11	5.00789275	9.823614193	71.96815447	17.6015	10.188	0.5	4	2
37.66463285	32.29100034	140.3	216.6	49.2745	49.79989831	89.07190539	24.19262248	487.752	28.42633141	46.02543916	59.97515131	32.634	65.3095	1	4	2
37.32217053	29.65465077	80.15	119.9	54.2355	48.22248241	87.74958295	27.60307115	482.555	19.13149796	39.67630633	65.61117386	34.03275	44.4815	1	4	2
38.12372219	25.39501625	38.85	87.39	57.5495	52.4331171	85.19913561	20.98572596	480.803	10.52614064	24.08470829	67.73044261	32.639	31.5	1	4	2
38.27677939	24.90117148	82.88	44.47	57.079	61.26623839	92.79354568	25.66670707	470.259	11.48516031	11.98701141	63.23536604	21.703	18.72	1	4	2
40.01678965	34.27525027	54.77	58.53	59.99325	46.95448308	94.48746974	26.25014408	459.807	11.30256825	9.353924581	66.77801773	19.37925	15.98225	1	4	2
36.80400781	25.00936865	122	289.3	55.59	55.36379953	88.0258772	27.65231455	507.01	34.11372557	69.67515434	64.77978738	32.18	78.911	4	4	2
38.79740265	36.57866346	261.6	242.1	53.939	36.41582022	94.2455269	20.21291754	491.27	47.79245629	72.26779571	76.98821422	33.727	46.697	4	4	2
39.68871595	31.22568093	127.6	87.01	51.9895	45.01945525	87.44941634	27.33463035	514	26.27237354	23.88715953	60.80544747	25.681	34.4075	4	4	2
40.80659869	29.07651496	86.03	74.14	55.972	51.64552765	85.53013347	26.5066733	482.52	16.95473763	22.20633342	74.54406035	25.096	29.137	4	4	2
42.45735726	38.79212632	67.31	56.37	55.226	33.64385396	85.13928937	25.08458633	472.003	12.63339428	10.92365938	71.34276689	22.3125	16.4135	4	4	2
34.54440639	47.3751859	219	221.2	33.656	26.35693344	89.76610745	29.74407978	445.803	31.52737869	60.34055401	71.84114957	40.3935	94.41	16	4	2
36.66333666	39.68531469	246.9	225.8	33.53325	32.19280719	89.09290709	33.34165834	400.4	42.08791209	67.62487512	56.89310689	42.2045	169.73775	16	4	2
34.97663909	45.54495063	139.1	266.6	32.69325	26.92683386	93.78493839	30.29268809	424.855	35.66863989	65.37759942	57.48549505	42.77275	105.0675	16	4	2
26.16898374	31.06063239	143.6	252.7	38.626	46.6176789	96.60070515	9.462533446	374.107	38.86321293	67.51009738	55.10188262	60.2945	133.0355	16	4	2
39.18537698	35.88772526	191.2	201.6	35.171	40.42199637	94.11961716	29.31818475	388.155	44.42812794	76.89453955	61.79747781	49.65875	151.44825	16	4	2
37.10052966	41.9686402	334.5	493.7	37.4215	27.20121663	82.07562012	23.85022812	1906.9	37.62808747	184.9305155	228.1949761	32.714	83.655	0	18	2
46.00884674	44.41874584	283	652.9	39.89975	29.0439157	85.19471508	24.60897973	1729.45	43.79716095	251.1156726	215.1811269	29.1595	59.405	0	18	2
46.65077335	47.02872427	356.1	472.1	39.232	28.46842656	76.10768694	26.47400861	1719.8	48.35969299	202.3845796	236.9513897	23.671	35.2835	0	18	2
43.84520124	35.72755418	209.7	604.3	39.1375	38.55108359	78.18575851	32.82352941	1615	27.4495356	219.028483	180.5894737	24.2225	30.77725	0	18	2
46.11721487	42.30756148	285.9	811.6	39.696	30.80376884	73.47868975	24.89200313	1469.95	48.09755434	362.2055172	238.815606	22.3205	35.6235	0	18	2
46.99819168	49.52079566	801.2	396.4	43.11925	25.27124774	81.57685353	16.54611212	1106	87.60307414	172.994575	352.119349	30.465	86.464	0.25	18	2
29.45665446	46.2962963	408.8	435.1	43.70575	25.84452584	70.53317053	22.51729752	982.8	55.16280016	159.539072	332.5091575	29.216	74.53375	0.25	18	2
47.4283232	44.30060817	362.1	596.6	45.60625	25.26498697	74.35273675	24.28323197	1151	47.02780191	236.324066	318.7376195	30.7055	69.3455	0.25	18	2
45.78172154	48.39421648	116.5	112.3	44.591	26.69249133	71.49227512	25.98081168	1110.05	15.82991757	47.2834557	373.3291293	21.22825	26.7285	0.25	18	2
30.64003747	44.14257122	536.5	636.1	48.44975	25.74628455	78.32900396	18.81360985	1174.15	83.95775668	228.0679641	434.0203552	25.67025	30.0215	0.25	18	2
47.18576845	46.8455332	300	484.2	81.206	25.72178478	80.61631185	14.48430057	1028.7	42.40789346	160.7592107	363.0174006	27	29.319	0.5	18	2
40.46506689	39.4457422	204.9	332.4	64.36875	25.69547675	79.71968571	18.22042897	941.8	37.54300276	144.5572308	380.8197069	20.763	26.63575	0.5	18	2
47.54960679	42.65402844	168.7	476.8	84.313	30.77964689	75.49606791	17.68657882	960.05	26.76631425	182.7696474	330.3411281	18.0675	16.18725	0.5	18	2
43.62584378	43.39440694	286.6	546.7	71.724	25.35197686	74.3780135	8.322082932	1037	37.72420444	185.2362584	357.4108004	17.691	11.469	0.5	18	2
41.22081457	45.62872998	66.49	169	84.571	29.89215789	87.56151188	30.88681813	955.1	10.50884724	50.40938122	441.2867763	17.6015	10.188	0.5	18	2
43.75134669	48.86877828	477.4	473.8	83.576	25.69489334	73.24929972	17.09760827	928.2	49.2221504	142.830209	397.4951519	32.634	65.3095	1	18	2
71.57767965	41.24849458	175.4	749.9	89.009	25.79285428	78.44038539	0.421517463	996.4	35.77579285	224.6617824	480.2418707	34.03275	44.4815	1	18	2
49.05584974	54.48096713	381.7	762.8	83.1345	26.09651314	77.24048356	8.672195024	1000.9	49.98201619	250.27775	392.9003896	32.639	31.5	1	18	2
56.71945373	45.66807109	403.4	575.8	77.381	25.909245	75.57750981	3.128480798	1032.45	43.87137392	202.4969732	398.995593	21.703	18.72	1	18	2
56.82136602	38.12609457	310.7	496.4	126.79425	26.70753065	74.88616462	0.166374781	1142	55.29772329	192.474606	487.2022767	19.37925	15.98225	1	18	2
53.61766946	43.56435644	932.2	342	95.957	31.81373082	89.33521924	2.545968883	459.55	145.1942117	144.9026221	353.5806767	32.18	78.911	4	18	2
82.538407	50.5081541	450.8	372.9	94.3695	43.34672654	101.5197353	10.68305365	423.1	131.3826519	147.452139	265.4809738	33.727	46.697	4	18	2
46.28312864	30.5106658	517.8	312.4	86.82525	46.58478776	85.69704805	6.593406593	464.1	99.71557854	106.9273863	246.3757811	25.681	34.4075	4	18	2
39.6965715	41.61987815	267.6	166.8	91.96	41.73933819	111.826544	17.22613786	418.55	42.926771	59.27129375	294.3113129	25.096	29.137	4	18	2
41.94277421	40.03732117	651.1	298	87.375	32.0754717	88.37652913	9.579100145	482.3	108.532034	104.4640265	257.3356832	22.3125	16.4135	4	18	2
42.29691877	55.83925878	444.3	740.5	217.13	26.85843568	78.34518423	0.280112045	928.2	55.63563887	259.9730661	439.808231	40.3935	94.41	16	18	2
34.57961484	45.59887271	592.7	680.8	312.087	26.61343354	80.8736496	0.582433067	1064.5	73.20244246	205.8844528	413.4748708	42.2045	169.73775	16	18	2
52.05531351	42.08183368	425	756.8	306.0995	29.78783861	80.01515439	0.179958325	1055.8	64.23565069	201.3885206	353.3803751	42.77275	105.0675	16	18	2
45.81449398	41.14092542	576.7	1087	227.768	26.1567716	76.74624974	13.8347771	1183.25	66.79146419	210.744982	416.8459751	60.2945	133.0355	16	18	2
34.22818792	35.23489933	484.3	552	188.286	13.23825503	77.64261745	17.80201342	1192	48.1988255	158.0830537	296.9840604	49.65875	151.44825	16	18	2
35.23918977	39.67820715	110.4	160.8	72.309	24.95331131	75.98046258	29.53598621	696.1	19.61930757	43.73222238	89.64803907	39.307	148.424	0	4	3
41.23950584	42.86396833	93.06	77.92	90.46	26.45553205	77.11692035	29.96382499	732.55	17.11282506	34.46044639	97.57013173	41.527	186.782	0	4	3
41.40859141	42.54079254	63.14	37.94	90.92	30.93573094	84.30735931	26.82317682	600.6	12.42091242	14.41558442	93.16516817	33.0435	109.90125	0	4	3
38.41758242	40.65934066	82.82	79.82	79.888	25.33333333	86.22417582	27.61904762	682.5	18.41758242	27.17509158	95.06373626	38.499	176.553	0	4	3
36.85773686	40.27324027	106	70.47	95.25525	26.53697654	80.75438075	31.37808138	673.4	21.34244134	26.16275616	90.80635581	40.4045	135.792	0	4	3
39.35253935	38.53578854	82.2	163.7	55.9225	24.99257499	76.29343629	18.14671815	673.4	15.31185031	49.46242946	66.34244134	47.124	268.678	0.25	4	3
37.11538462	38.1456044	124.8	125.5	54.9075	25.7967033	77.82967033	28.11813187	728	19.40521978	47.71291209	52.36263736	44.557	121.737	0.25	4	3
36.24375624	41.82484182	75.77	196.3	61.171	28.1984682	75.60972361	13.01365301	750.75	12.32767233	55.13419913	69.09490509	38.72125	137.87475	0.25	4	3
36.47518878	41.38349515	66.79	166.9	62.281	26.91477886	73.66504854	28.69471413	741.6	12.92071197	61.59519957	87.54314995	38.259	101.519	0.25	4	3
36.87539532	38.59898798	72.51	134.3	65.6165	27.89373814	83.04237824	21.1258697	632.4	11.71726755	49.02435168	70.2830487	39.405	233.613	0.25	4	3
31.53671725	40.64189778	76.05	125	68.717	27.75161347	81.63265306	23.98395256	573.3	15.97767312	43.95429967	71.27507413	67.674	329.526	0.5	4	3
32.11224772	40.24053083	101.3	173.6	57.25675	32.30577827	79.31987835	5.045617915	723.4	15.41470832	70.64556262	79.01299419	42.406	214.755	0.5	4	3
33.52577033	39.88314669	156.2	144	70.722	26.58412743	79.14029352	25.26257216	718.85	18.83842248	57.12179175	89.33435348	55.459	114.946	0.5	4	3
35.06550218	42.80931587	121.5	130.1	71.647	29.40320233	82.56477438	30.93158661	687	16.29548763	46.15574964	72.95633188	44.871	81.0495	0.5	4	3
53.50959624	40.08919328	73.2	108.9	54.7015	25.18117385	85.61599108	20.53038146	627.85	12.21947917	35.69323883	53.21812535	53.74925	80.95875	0.5	4	3
38.52093852	39.04068904	81.46	124	76.18	31.68993169	79.48915949	29.58122958	673.4	13.53727354	46.32759133	83.93079893	68.345	125.398	1	4	3
30.35594359	36.58343	108.8	153.4	81.516	36.77880212	85.205446	6.166432627	818.95	19.60925575	39.68007815	65.34464864	49.1045	101.00025	1	4	3
27.23363593	40.78674948	108.6	135.2	67.593	26.61251792	77.83086479	16.80203854	627.9	20.3089664	48.19238732	67.1667463	45.89	83.888	1	4	3
40.26664264	39.7261508	115.8	173.3	64.265	28.62805153	97.56778669	27.22277272	555.05	17.29393748	81.83767228	66.36699396	54.158	123.876	1	4	3
42.17687075	47.11071242	76.7	101.9	54.121	26.35867534	87.8223817	26.74740226	668.85	9.821335127	12.90573372	65.26276445	51.7575	109.8235	1	4	3
30.01917687	38.04395929	74.47	132.9	60.1385	31.74509515	79.84953533	8.791857206	677.9	12.10798053	52.09470423	76.47735654	70.001	188.647	4	4	3
42.36060236	37.75335775	70.68	108.9	68.50725	28.18070818	80.24908425	12.74725275	614.25	15.46764347	36.48188848	75.52787953	58.29525	188.073	4	4	3
39.10043445	42.26935855	106.2	148	73.8425	31.72331544	84.17923162	16.74759349	586.95	15.94002896	46.3378482	84.88457279	65.5165	111.299	4	4	3
37.95894028	40.31007752	106.8	140.9	75.222	28.79291251	82.65269614	27.58326944	586.95	18.66598518	46.65985178	71.00945566	66.7135	123.01825	4	4	3
35.77345731	40.16906171	88.75	100	63.24975	31.34404057	86.92814877	27.65849535	591.5	14.03043111	37.60270499	59.5942519	61.797	145.5305	4	4	3
49.8494656	33.49390336	155.9	170	62.9425	35.4809574	88.25982237	19.9759145	664.3	18.31401475	65.94460334	57.87144362	83.58275	222.501	16	4	3
39.95023157	41.71442028	82.32	168.9	62.059	34.00580893	86.96914985	26.56409451	636.95	16.8003768	67.98806814	66.85140121	93.334	247.084	16	4	3
37.19875292	36.71083398	79.39	151	63.282	35.8690569	83.6913484	21.51208106	641.5	13.15354638	49.98441154	73.85190959	77.667	61.8665	16	4	3
30.98901099	32.85714286	186.2	198.3	65.275	43.76766091	87.95133438	39.56043956	637	21.08477237	59.10518053	76.99058085	106.615	214.769	16	4	3
34.73963711	37.21787874	72.7	148.2	59.56475	28.58828736	82.58297684	12.99601711	677.9	10.1681664	40.58268181	79.49107538	119.1345	236.44975	16	4	3
37.38218724	47.30171252	293.3	258.6	32.715	25.63770479	86.14386549	34.07960345	1698.67	16.02783354	115.5203777	131.5193652	29.0775	170.5765	0	18	3
34.87903226	47.24798387	128.5	198.4	75.7045	25.58467742	85.41330645	31.6733871	1984	20.66481855	53.85735887	138.9722782	27.67075	162.0075	0	18	3
38.29136388	41.174168	80.07	250.7	64.417	39.32766602	81.09064205	25.81805455	2122.933	12.60378919	82.36011217	113.0247634	24.329	108.925	0	18	3
41.33553673	32.26188232	223.1	261.7	82.029	40.30543586	92.66962693	33.64265582	2281.33	32.18561103	75.09084613	177.2790434	25.898	147.206	0	18	3
43.96728016	48.79345603	146.5	239.6	44.8485	25.6605317	77.63599182	26.3394683	2445	18.51411043	91.0997955	192.7059305	31.3805	215.9845	0	18	3
36.47604328	41.42194745	158.5	253.3	42.1335	26.32148377	77.99587841	37.96496651	1941	16.68418341	127.444101	190.5795981	28.55	180.399	0.25	18	3
38.49622387	38.9729573	167.7	135.1	70.5465	27.88095966	70.63600211	28.84634485	2517.13	22.18836532	82.24962557	179.217601	28.5805	266.38	0.25	18	3
36.94676074	44.0731238	89.05	169.1	31.9345	25.81783194	74.66966004	35.74727389	1559	19.37331623	64.7735728	145.55356	21.552	83.40475	0.25	18	3
47.07828004	43.77067255	126.2	151.7	39.154	25.93715546	83.37431092	25.23153252	1814	22.71775083	40.6753032	152.1648291	21.23775	97.238	0.25	18	3
37.91584158	42.92079208	165.3	120.6	51.32775	25.24257426	93.09405941	25.4009901	2020	24.59108911	36.28514851	172.3064356	21.78025	85.035	0.25	18	3
29.08641975	42.87037037	162.4	293.8	36.45175	25.01851852	77.72839506	45.48148148	1620	17.66975309	125.617284	166.0117284	30.63275	168.1855	0.5	18	3
32.37785016	39.14006515	90.5	330.5	37.3945	26.07166124	80.247557	42.73615635	1535	13.68729642	159.4123779	185.3700326	28.26425	107.92775	0.5	18	3
43.63134132	46.6081079	135.5	234.3	39.228	28.04647732	83.60057966	36.20250383	1911.47	22.69091328	103.5506704	210.2920789	33.041	78.604	0.5	18	3
42.23737449	50.62940207	83.61	192	33.15125	26.99685299	79.77671212	28.28562865	1334.6	18.70672861	91.12842799	154.3698486	25.85325	69.04525	0.5	18	3
41.20388044	40.65247557	119.3	172.8	42.375	26.48561197	75.89391213	26.52196833	1650.33	28.30040053	72.50186326	205.9884993	26.711	87.868	0.5	18	3
40.29752308	41.99032684	135	309.5	39.80225	26.80639015	75.31877473	29.30529093	1364.6	24.45478529	113.4603547	189.7493771	35.6655	124.37175	1	18	3
41.38167939	42.58015267	122.6	284.6	39.7	25.18320611	79.05343511	32.14503817	1310	24.46030534	120.4664122	195.6236641	31.87925	94.60725	1	18	3
38.51105676	45.57424747	108.3	198.5	47.021	25.18345113	77.02211351	26.05141223	1589.933	24.96960564	87.53827991	218.0551004	34.265	97.8475	1	18	3
45.14600909	38.97469176	131.9	240.3	44.653	25.89227774	92.42699546	27.27449708	1541	25.34198572	113.439974	221.3011032	28.654	18.72	1	18	3
44.05201819	43.61142695	131.9	159.2	43.31275	27.25980671	85.61682774	27.22427516	1407.2	30.88544628	75.91955657	208.3989483	24.58425	74.65125	1	18	3
29.28315412	29.72759857	175.8	211.8	304.4245	30.83154122	76.62078853	9.992831541	1395	23.60860215	60.94336918	118.0021505	53.769	155.151	4	18	3
50.93355507	48.45415375	191.4	234	253.80425	26.86522035	86.33305616	18.16463829	1322.9	37.66649029	81.0960768	194.0244916	50.17075	107.99475	4	18	3
63.39850489	53.48859498	219.5	187.9	288.905	32.0778225	130.9804485	24.6501821	1043.4	60.40348859	119.7182289	255.3785701	46.545	93.325	4	18	3
		188.1	124.3	321.005				412.6				48.175	95.66	4	18	3
		185.5	198.9	63.24975								47.177	57.76575	4	18	3
28.05944525	39.63272095	157.1	251.4	335.51625	24.81739517	87.15979551	8.683788983	1304.73	22.10955523	77.66127858	208.683789	50.2985	99.17825	16	18	3
37.71427611	49.84572961	188.1	202.3	238.2	27.6509706	90.68744903	11.9717185	1189.47	27.07760599	65.54852161	242.5256627	47.6	93.24	16	18	3
24.90542245	53.44982886	112.8	156.7	216.57325	27.79679337	84.30913349	12.56530355	1110.2	19.7432895	55.80165736	286.5753918	44.73925	64.9475	16	18	3
39.07707495	53.59189513	109.3	149	180.867	28.10102649	89.3560774	18.66430191	1195.33	17.11661215	44.5098843	272.9547489	40.934	53.166	16	18	3
24.35998807	54.28166493	109.5	119.9	303.96	23.9668805	74.43681933	11.91257646	1340.6	12.72042369	31.88721468	190.4930628	43.82	58.36	16	18	3
38.99272204	21.62973246	216.5	262.3	107.871	61.42884849	84.61012382	25.74336256	979.67	31.7188441	73.2348648	70.2859126	41.5	176.302	0	4	4
41.83244828	35.23024491	161	173.1	102.5205	29.4919553	81.54077831	20.32178806	1261.7	33.49052865	52.21130221	82.60759293	39.283	185.5115	0	4	4
42.16475654	36.60259717	173.5	196.1	97.618	44.37392065	90.47928768	26.68939377	891.74	40.01726961	77.87920246	94.3918631	36.88625	188.79275	0	4	4
47.02989403	34.97744991	236.1	168.8	107.2105	52.86314466	93.24489728	14.53350535	906.87	54.34516524	70.73009362	79.92545789	44.369	145.99475	0	4	4
43.30635799	25.16109494	167.2	179	108.33875	67.71034877	91.41780372	29.88037754	1188.74	37.05940744	58.87914935	56.59690092	39.837	200.0175	0	4	4
31.23815902	28.46241287	174.7	191.4	118.517	54.48393151	89.39224377	19.4654706	1134.83	40.23157654	61.9467233	54.76767445	61.333	213.5625	0.25	4	4
32.01730907	19.33844779	254.8	208.5	96.2215	33.34096429	89.32090807	34.76961686	1161.934	34.83244315	72.88021523	61.75393783	38.1685	209.637	0.25	4	4
33.86701885	24.93879222	160.8	117.8	115.086	53.83967809	86.16974443	31.95162075	1294.77	33.31170787	45.78187632	76.48308194	39.9435	199.6235	0.25	4	4
33.69641732	23.776444	171.6	205.9	107.03975	44.80197103	93.25423289	37.37356897	1079.64	39.28346486	61.94101738	67.20573525	36.5035	188.789	0.25	4	4
41.44104962	33.45293755	178.4	314.4	107.26475	39.13413794	91.40933638	19.57159943	1103.64	38.47631474	65.56667029	80.4247762	41.93075	204.35725	0.25	4	4
41.21707539	38.39237057	197	224.3	88.90425	43.34241599	83.99273388	16.19436876	1101	48.32788374	62.76112625	66.2297911	50.39875	221.51425	0.5	4	4
35.00570017	31.88295649	170.6	219.6	104.195	53.800114	90.07695231	12.70188106	1052.6	40.99087973	74.76629299	61.54474634	45.1975	198.43175	0.5	4	4
36.33187023	25.74584404	201.1	229.5	102.575	57.39158707	87.46006609	12.3843081	1094.934	45.48036685	67.75933527	62.378189	43.14325	190.075	0.5	4	4
40.79407003	40.64922893	219.1	169.7	106.72225	36.49143733	84.46792196	25.6709551	1173.7	42.98457868	59.72820993	83.82380506	37.84075	148.624	0.5	4	4
35.11697579	26.75948459	133.4	107.7	109.301	58.23096538	78.88036765	34.496466	1031.41	32.37703726	60.39208462	95.77471617	39.49	163.06525	0.5	4	4
32.71328671	33.65634366	192.9	144.5	114.73875	45.68431568	88.91508492	25.87412587	1001	46.56543457	51.4025974	73.81418581	51.997	155.141	1	4	4
29.75680934	24.78599222	169.4	130.8	121.37975	52.79182879	78.56031128	33.92996109	1028	31.97081712	53.04280156	72.00291829	45.66425	164.88375	1	4	4
34.6895315	25.90039602	176.8	127.9	114.679	36.71635657	84.87259957	26.24598371	1070.64	45.52977658	51.3309796	70.64559516	55.0615	175.2855	1	4	4
39.29622533	26.65573706	190.3	163.7	123.57825	45.43030399	84.49443973	13.50070121	1012.54	53.05370652	54.94005175	82.17156853	58.236	166.04375	1	4	4
40.8653871	28.90755886	250.3	178.7	106.5795	26.33409366	89.33334849	22.01397939	967.567	51.17475069	51.78762814	66.5297597	54.0345	168.87475	1	4	4
38.2480027	33.59963992	229.2	125.6	112.7885	55.89062676	89.04354675	21.61584337	888.7	47.76527512	59.71081355	66.51063351	47.5535	200.64475	4	4	4
33.50369108	21.3893621	227.1	175.6	117.6655	46.83343794	84.91985216	28.58224494	1003.77	45.87305857	55.52367574	66.05397651	51.19275	159.159	4	4	4
40.3093303	35.7088089	192.1	136.4	123.245	59.24814336	84.77008347	14.53545688	912.94	48.28356738	59.9316494	75.95898964	58.603	182.7455	4	4	4
48.31543251	45.09328378	170.9	173.9	117.81675	38.79387277	81.73485779	22.97185213	952.47	49.45247619	79.47861875	97.03822693	58.5615	188.6225	4	4	4
36.1832003	39.73907176	204.8	193.4	89.54625	33.51475604	83.96458097	12.92110423	973.601	47.86765831	72.28525854	97.79879026	37.057	106.138	4	4	4
35.06644728	36.91626901	209.5	186.7	115.70175	45.32363864	76.51808637	23.02757497	997.934	43.5078873	62.50914389	98.09566565	64.48625	159.10175	16	4	4
44.88196324	41.94789172	298.7	173.8	96.777	34.00619991	81.46662105	17.67700331	964.53	63.48169575	60.76223653	78.43198242	54.56	176.7255	16	4	4
37.18150948	19.48734801	237.1	125.1	113.161	70.22674992	89.39314273	26.44320298	912.9	56.3270895	50.63862416	58.83776974	57.5945	164.7775	16	4	4
30.60872989	27.18862261	294.9	246.9	102.62075	54.24191723	83.46045962	13.49589095	812.84	69.36174401	59.75099651	81.70488657	79.1495	157.298	16	4	4
46.82473353	27.79717678	243.7	217.6	87.95825	55.54855919	81.40977939	11.44859011	873.47	68.90677413	74.30363951	84.17003446	74.9375	150.65075	16	4	4
29.12919052	46.34096484	166.7	137.5	494.683	33.4627964	85.77677841	35.35363859	978.4	39.68928863	38.80621423	450.9760834	61.27075	84.90125	0	18	4
52.89055381	35.41561203	198.3	140.2	600.978	44.58843778	78.34362661	0	987.7	47.10438392	43.95160474	480.6510074	70.387	70.171	0	18	4
42.2892913	39.66018332	180.1	147.1	425.893	27.57657053	88.95484015	10.06036217	894.6	40.14419852	36.48558015	445.2526269	59.323	79.676	0	18	4
31.45294345	33.31344122	76.29	235.5	339.759	54.41429424	92.42812511	40.65012111	2848.7	13.79927686	85.11110331	292.8090006	37.398	275.6005	0	18	4
37.3015873	31.93650794	85.52	265.7	228.47075	37.00634921	86.72380952	28.92063492	3150	11.54126984	92.75492063	261.4425397	31.77075	229.64075	0	18	4
43.00964542	45.06916555	122.9	196.4	323.1	29.83901418	93.77681667	25.03003467	2913.3	19.81258367	63.79466584	355.187588	34.6255	236.54675	0.25	18	4
37.81923793	37.75610064	94.15	265.6	296.5555	27.68570256	96.22691543	27.55942798	3167.7	22.84622913	71.89222464	368.9866465	34.43025	182.28275	0.25	18	4
40.84351443	35.28723681	98.95	188.5	237.55675	39.99870029	93.8913439	26.80660255	3077.6	17.30406811	57.58155706	306.5330127	36.94075	209.402	0.25	18	4
40.46896195	45.05522899	106.7	244.7	271.72275	25.87365157	83.5895614	27.51760222	3096.2	19.99483238	77.76403333	397.4578516	31.601	217.6595	0.25	18	4
40.06924772	37.11048159	120.3	231.2	359.08875	27.82499213	93.21687126	28.20270696	3177	28.63928234	80.05949008	377.5555556	39.992	214.98475	0.25	18	4
38.93610324	37.64557759	75.21	207.6	361.73475	31.65879761	96.99902424	30.72710104	3177	19.79540447	63.10513063	267.5325779	34.81425	211.136	0.5	18	4
38.38390311	35.6925443	58.92	151.4	312.44425	34.5519208	78.8568133	25.88830861	3121.1	16.60856749	47.00970812	297.3618276	36.3715	214.82625	0.5	18	4
32.38815375	40.70573409	76.62	295.4	285.63375	27.41020794	93.58191556	45.9042218	3174	15.61058601	78.68872086	356.3509767	36.15075	201.2945	0.5	18	4
40.03795066	33.45983555	75.83	210.8	290.7295	36.53383934	86.76154333	27.08728653	3162	15.43137255	64.23213156	375.2340291	36.4355	225.91075	0.5	18	4
35.35688354	34.25198093	81.9	225.7	372.8265	31.88433248	91.82372068	30.55844935	3167.7	18.63086782	49.88319601	332.9844998	39.122	199.2055	0.5	18	4
36.02264461	36.14915083	84.31	253.4	390.2525	33.53363484	98.24820519	34.92204055	3161.9	17.31806825	72.54783516	247.7295297	36.07325	166.87875	1	18	4
35.85860193	44.95847784	75.2	362.2	281.2605	36.49177511	92.27783258	30.89503325	3142.9	12.7436444	88.42215788	349.6977314	29.83825	162.64875	1	18	4
32.63954588	32.29265216	96.08	239.5	374.44925	35.50930306	55.22390413	35.50930306	3171	18.36171555	69.457269	257.7291075	43.19775	223.8325	1	18	4
35.83719391	37.09463931	148.5	215.7	378.65225	39.48047651	83.49768365	24.55327598	3022	22.08471211	73.18266049	565.733951	34.826	174.8765	1	18	4
34.41269841	34.50793651	121.9	217	439.81325	32.53968254	71.46984127	30.15873016	3150	24.25492063	60.17714286	388.4320635	43.64725	209.36625	1	18	4
34.0475698	33.00241296	135.9	168.4	398.8145	31.00999655	72.45432609	39.88279903	2901	25.40847983	56.62495691	468.079283	40.39675	199.211	4	18	4
35.3534683	38.83172917	118.3	334.2	433.146	31.79555261	89.3129771	35.21407235	3013	24.14138732	70.77663458	423.83538	34.847	169.346	4	18	4
28.78598248	40.05006258	110.4	246.4	307.59325	29.64469476	90.31775831	50.49019608	2876.4	19.81887081	66.00229453	550.0212071	39.48625	167.775	4	18	4
30.97590763	37.1932941	67.04	95.83	342.1645	32.5524592	77.92272677	20.60619518	1801.4	11.45664483	44.98112579	425.7166648	30.004	125.295	4	18	4
23.56237098	31.93748157	77.59	62.59	325.26725	48.09790622	29.33647891	56.70893542	1695.5	10.51725155	43.34591566	307.2161604	30.56725	153.68025	4	18	4
29.71751412	40.36723164	84.35	178.7	297.83	25.79096045	90.72316384	47.15254237	1770	11.58305085	52.00508475	342.1903955	30.03775	163.328	16	18	4
34.17446906	41.31651062	69.63	82.57	308.5295	30.73190226	87.55994519	23.54418817	1751.6	11.58826216	36.82404659	353.2724366	30.061	140.43625	16	18	4
36.97347894	39.40717629	78.67	188	314.01425	26.01144046	75.72022881	30.83723349	1923	16.49193968	69.61830473	520.6401456	30.79825	122.971	16	18	4
38.55784955	30.10016353	182.6	201.1	494.6225	45.71749796	81.14370401	13.79803761	978.4	44.00960752	65.36079313	650.439493	60.3935	82.622	16	18	4
44.6835443	37.13381555	181.4	154.2	613.869	22.15189873	85.26039783	6.50994575	1106	47.51356239	55.54792043	565.664557	88.119	75.71075	16	18	4
